# A kinome-wide synthetic lethal CRISPR/Cas9 screen reveals that mTOR inhibition prevents adaptive resistance to CDK4/CDK6 blockade in HNSCC

**DOI:** 10.1101/2023.08.07.552216

**Authors:** Yusuke Goto, Keiichi Koshizuka, Toshinori Ando, Hiroki Izumi, Xingyu Wu, Kyle Ford, Xiaodong Feng, Zhiyong Wang, Nadia Arang, Michael M. Allevato, Ayush Kishore, Prashant Mali, J. Silvio Gutkind

**Affiliations:** Moores Cancer Center, University of California San Diego, La Jolla, CA 92093, USA; Graduate School of Biomedical & Health Sciences, Hiroshima University, Japan; Department of Bioengineering, University of California San Diego, San Diego, CA 92093, USA

**Keywords:** CRISPR screen, synthetic lethality, HNSCC, signal transduction, cell cycle regulation mTOR inhibitor, palbociclib

## Abstract

The comprehensive genomic analysis of the head and neck cancer (HNSCC) oncogenome revealed frequent loss of p16^INK4A^ (*CDKN2A*) in most HPV negative HNSCC lesions, often concomitant with amplification of the cyclin D1 (*CCND1*) gene locus. However, cyclin-dependent kinase 4 and 6 (CDK4/6) inhibitors as single agents have shown modest effect in the clinic, even when combined with cetuximab. The aberrant activation of PI3K/mTOR pathway is highly prevalent in HNSCC, and recent clinical trials targeting mTOR showed promising results in terms of objective responses and progression free survival. However, the clinical efficacy of mTOR inhibitors (mTORi) for advanced HNSCC patients may be limited due to intrinsic or acquired resistance. By a kinome-wide CRISPR/Cas9 screen, we identified cell cycle inhibition as a synthetic lethal target for mTORi. Combination of mTORi and palbociclib, a CDK4/6 specific inhibitor, showed strong synergism in HNSCC-derived cells in vitro and in vivo. Remarkably, we found that adaptive increase in cyclin E1 (CCNE1) expression upon palbociclib treatment underlies the rapid acquired resistance to this CDK4/6 inhibitor in HNSCC. Mechanistically, mTORi inhibits the formation of eIF4G-*CCNE1* mRNA complexes, with the consequent reduction in mRNA translation and CCNE1 protein expression. Our findings suggest that concomitant mTOR blockade reverts the adaptive resistance to palbociclib, thereby providing a novel multimodal therapeutic option for HNSCC patients by co-targeting mTOR and CDK4/6. Our findings may have broad implications to halt the emergence of palbociclib resistance.
