## Supplemental Table for "A kinome-wide synthetic lethal CRISPR/Cas9 screen reveals that mTOR inhibition prevents adaptive resistance to CDK4/CDK6 blockade in HNSCC"

### Sheet: Table 1
Supplemenatary Table 1. Depleted gRNAs in mTORi-treated cells compared with vehicle-treated cells.
gRNAs	Fold change (Treated/Control)	Adjusted p-value
MTOR	0.00472931	1.58e-15
SRPK1	0.0115582	4.13e-10
PIK3C3	0.0134207	1.94e-09
DYRK1A	0.0140257	2.57e-09
BAZ1B	0.0151284	5.39e-09
MST1	0.0166964	1.55e-08
PAK2	0.017543	2.44e-08
GTF2H1	0.0183372	3.68e-08
TPR	0.0192011	5.72e-08
EIF2AK4	0.0207477	1.3e-07
PAK2	0.0214009	1.71e-07
CDC7	0.0227556	3.21e-07
RIOK2	0.023963	4.99e-07
MAP3K7	0.0246003	6.29e-07
CDK1	0.0271503	1.1e-06
TP53RK	0.0275258	1.72e-06
MVK	0.027615	1.72e-06
BUB1	0.0296177	3.36e-06
RFK	0.0299491	3.63e-06
PKMYT1	0.0302688	3e-06
PLK1	0.030526	4.26e-06
PNKP	0.0308727	4.62e-06
PMVK	0.0337561	1.09e-05
WEE1	0.0341982	1.21e-05
CDC7	0.0372532	2.45e-05
NUP62	0.0419056	7.54e-05
CMPK1	0.0424185	8e-05
COASY	0.0425366	8e-05
PAK2	0.0449962	0.000125918
LRPPRC	0.0456034	0.000139205
AURKA	0.0476312	0.000202966
CHEK1	0.0490134	0.000245674
HUS1	0.0496476	0.00022471
TP53RK	0.0499528	0.000285105
NME6	0.0506709	0.000314701
NOL9	0.0507494	0.000314701
SEPHS2	0.0526475	0.000426403
MASTL	0.054715	0.000550993
DTYMK	0.0547187	5.22e-06
RPS6KA4	0.0553538	0.000586674
GAK	0.0564835	0.000672637
CLP1	0.0588786	0.000906436
SMG1	0.0605955	0.00109076
SEPHS2	0.0606806	0.00109076
GUK1	0.061501	0.00105479
EGFR	0.062942	0.00142536
ACTR2	0.0652092	0.00175949
CDK7	0.0658339	0.00184564
CDC7	0.0660426	0.00186683
NEK2	0.0671494	0.00184564
SEPHS2	0.0687533	0.0024762
CRKL	0.069293	0.0025769
CDK9	0.0714928	0.00307597
BUB1B	0.0719436	0.00318037
BUB1	0.0738103	0.00364759
NOL9	0.0754445	0.00415184
EXOSC10	0.0758359	0.00383279
CSNK1A1	0.0797112	0.00581724
TP53RK	0.0802691	1.73e-05
CHEK1	0.0835785	0.00766725
MAP2K7	0.0922679	4.19e-07
CAD	0.106136	1.37e-06
LAMTOR3	0.116508	8.34e-07
ATM	0.154464	1.85e-05
PIK3CA	0.161227	1.85e-05
PIK3CA	0.165991	2.07e-05
MAPK14	0.171736	9.63e-05
MTOR	0.175934	8.66e-05
GUK1	0.187367	0.00139423
ACTR2	0.188161	0.000674674
TNK2	0.194247	8e-05
MAPK14	0.195895	0.000553768
ERBB3	0.210221	0.00318037
PI4K2A	0.213681	0.000245674
NME6	0.219358	0.000450871
LAMTOR3	0.222313	0.000466117
MAP2K7	0.223636	0.000662746
HK2	0.240762	0.000539102
NADK	0.2482	0.000811057
LRPPRC	0.249118	0.00469872
TRIM28	0.249598	0.00439044
EPHB3	0.25013	0.0010707
GTF2H1	0.259936	0.00167582
WEE1	0.259979	0.0030446
LAMTOR3	0.264478	0.00142602
DGKZ	0.265883	0.00175949
STK11	0.267637	0.00970728
MAPK14	0.270996	0.008295
STK35	0.272024	0.00221727
RPS6KA4	0.27274	0.00298092
ABL2	0.278787	0.00318037
MAPK10	0.279125	0.00175949
MVK	0.281868	0.00299064
EPHA10	0.283238	0.00364759
IRAK1	0.288574	0.0024762
MAP3K6	0.28949	0.00265263
PGK2	0.290366	0.00442161
PIK3CA	0.293061	0.00352285
SRPK1	0.297457	0.00656926
HIPK1	0.303276	0.00650062
PI4K2A	0.305212	0.00785961
MARK2	0.306031	0.00698161
GK5	0.308631	0.00412548
MAP3K3	0.310293	0.00503787
NEK3	0.319244	0.00581724
AKT2	0.323627	0.00648221
IPPK	0.324101	0.00785961
TEK	0.331134	0.00725639
NME4	0.338214	0.00802874
